# Regulating microbiome metabolic stability for stable indigenous liquor fermentation

**DOI:** 10.1101/2023.04.21.537800

**Authors:** Yuwei Tan, Yang Zhu, René H. Wijffels, William T. Scott, Yan Xu, Vitor Martins dos Santos

**Affiliations:** Laboratory of Brewing Microbiology and Applied Enzymology, Key Laboratory of Industrial Biotechnology of Ministry of Education, Jiangnan University, Wuxi, Jiangsu, China; Bioprocess Engineering, Wageningen University and Research, P.O. Box 16, 6700AA Wageningen, Netherlands; Faculty Biosciences and Aquaculture, Nord University, N-8049 Bodø, Norway; Laboratory of Systems and Synthetic Biology, Wageningen University and Research, Stippeneng 4, 6708 WE Wageningen, Netherlands; UNLOCK, Wageningen University & Research and Delft University of Technology, Netherlands

## Abstract

**Background:** Regulating microbial metabolic stability is an ever-challenging goal in the food industry to ensure the productivity and quality of fermented foods. The microbiome underlying traditional Chinese liquor fermentation is such a representative microbiome metabolism that is affected by many dynamic abiotic/biotic factors. The complex microbial activities bring beneficial qualities (complex and rich aroma profiles, *etc.*) to the fermented product, but can also cause unstable fermentation outcomes. Here, we designed a three-step experiment (abiotic regulation; biotic regulation; lab-scale validation) to explore which factors cause unstable fermentation outcomes and how to regulate microbiome metabolic functional stability accordingly.

**Results:** We found that 30.5% industrial fermentation of traditional Chinese liquor outcomes could be precisely predicted by initial abiotic factors. We could ensure the stability of partial fermentation batches by regulating the initial ratio of acidity to reducing sugar, moisture, and starch. Furthermore, in two representative unpredictable fermentation batches (named batch A and batch B), we found that unstable fermentation outcomes occurred even with similar initial abiotic factors after a dynamic three-phase fermentation. Unstable fermentation batches showed fluctuations in microbial community assembly that affected fermentation stability by altering the beneficial distribution (metabolic flux) of redundant metabolic pathways between yeasts and Lactobacilli. The metabolism of batch B was more stable than that of batch A due to the consistent overexpression of a specific set of bacterial metabolic genes. In repeated feed-batch fermentation processes, the difference in metabolic functional stability between the two batches was amplified 9.02 times. Batch B had significantly lower microbiome metabolic fluctuations than batch A, with higher robustness and lower complexity of the metabolic functional network. Moreover, we found that adjusting the initial microbial inoculation ratio could regulate both the metabolic beneficial distribution and temporal metabolic fluctuations of the microbiome to appropriately reduce the instability caused by biotic factors.

**Conclusions:** This study demonstrates that rationally regulating initial parameters and microbial inoculation ratio is a practical strategy to optimize indigenous liquor fermentation. The stable microbial beneficial distribution and high metabolic robustness are essential to obtain the ideal microbiome metabolic stability. Our study provides insights and shows the feasibility of enhancing metabolic functional stability through initial conditions in dynamic microbial ecosystems.
