## supplementary dataset 4 for "Regulating microbiome metabolic stability for stable indigenous liquor fermentation"

### Sheet: Sub-clusters 1
Express level of sub-clusters metabolites
Metabolites	Dilution X1						Control
	JX_F10	JX_F5	NX_F10	NX_F5	QX_F10	QX_F5	CK1	CK2	CK_1_1	CK_2_2	CK_3_3
Gamma-Glutamylphenylalanine	1.08202	1.02647	0.994585	0.906571	0.62656	0.501046	-1.08672	-1.07087	-1.06646	-1.06992	-0.84327
9,10,13-TriHOME	0.305095	0.369596	0.114634	-0.349362	1.68509	1.84334	-0.403454	-0.68652	-0.9327	-0.95333	-0.992389
D-Glucosaminide	0.563691	0.873971	0.476697	0.885342	1.20328	1.07663	-0.684153	-1.13464	-1.10047	-1.06853	-1.09182
Prolyl-Valine	0.651405	0.431321	0.948188	1.01104	1.19275	0.809648	-0.519929	-1.12195	-1.17068	-1.1245	-1.1073
Maltose	0.995443	0.83621	1.19337	1.34949	0.185972	0.314198	-0.607253	-1.00805	-1.02863	-1.12485	-1.10588
Alpha-Lactose	1.06613	0.77818	1.24781	1.40193	0.0604511	0.266709	-0.973043	-1.0529	-0.928326	-0.951514	-0.915424
N-(1-Deoxy-1-fructosyl)phenylalanine	0.984077	1.13297	0.377414	0.481033	1.23022	0.844177	-1.17759	-1.06315	-0.917166	-0.951909	-0.940074
Mandelonitrile sophoroside	0.891761	0.956203	0.899504	0.931006	0.732546	0.68499	-0.443317	-1.14803	-1.1675	-1.17011	-1.16705
Glycerophosphocholine	0.861407	1.03356	1.01142	0.80242	0.743525	0.739661	-1.19012	-1.04417	-0.973346	-0.994267	-0.990098
L-Phenylalanine	0.789957	0.206183	0.837987	0.828418	1.25575	1.02492	-0.487466	-0.818854	-1.20296	-1.20478	-1.22915
Leucylproline	0.76092	0.500406	0.993305	0.892415	1.12806	0.750268	-0.393589	-1.003	-1.2444	-1.18758	-1.19679
Cer(d14:1(4E)/20:0(2OH))	1.10765	1.40467	1.07	-1.02674	1.04999	0.396287	-0.66662	-0.539539	-0.922487	-0.92132	-0.951895
L-phenylalanyl-L-proline	0.770215	0.558379	1.0035	0.931409	1.01371	0.753666	-0.377885	-1.33049	-1.1541	-0.964036	-1.20437
Methylmalonic acid	0.274527	1.42148	0.0417388	0.353905	1.34065	0.940399	-0.738683	-1.87511	-0.549698	-0.618963	-0.590249
Linoleic Acid ethyl ester	0.603284	0.81729	0.826112	0.521126	1.2317	1.09242	-1.17223	-0.726475	-1.02446	-1.09882	-1.06994
Phenyllactic acid	0.548172	1.30592	0.28725	0.0201237	1.32377	0.849769	0.250305	-0.854334	-1.19177	-1.26546	-1.27375
Cascarillin	0.937185	1.10813	0.908086	1.02562	0.714819	0.386265	-0.622412	-1.14339	-1.12534	-1.08633	-1.10263
1,7-bis(4-hydroxyphenyl)-5-methoxyheptan-3-one	0.996984	0.824886	1.04849	0.862325	0.930893	0.509327	-0.973675	-1.05834	-1.05648	-1.04623	-1.03817
Phytosphingosine	-0.029431	1.21502	0.458089	0.312225	1.78792	0.836924	-0.667049	-1.10144	-0.982849	-1.01701	-0.812399
Citrusin D	0.87285	0.70804	1.08271	1.16775	0.766642	0.5409	-0.879757	-1.14395	-1.02777	-1.00491	-1.08251
Sphingosine	0.245969	0.679531	0.955777	0.60988	1.59943	0.841429	-0.768199	-1.06166	-1.03467	-1.05642	-1.01107
Nicotine glucuronide	0.518062	0.859901	0.679426	0.866455	1.24179	0.959344	-0.807425	-1.12505	-1.07487	-1.09233	-1.02529
(±)12,13-DiHOME	0.445509	0.661675	0.851783	0.672093	1.3093	1.01703	-0.964607	-0.384409	-1.13602	-1.3162	-1.15614
Glycerophospho-N-Oleoyl Ethanolamine	0.473549	0.93322	0.680986	0.424021	1.3077	1.21035	-1.05573	-0.87168	-0.995077	-1.02824	-1.0791
Citric acid	0.636067	0.732127	0.937067	1.25829	0.539734	0.645649	-0.452631	-1.96696	-0.805122	-0.706478	-0.817748
Glycerophospho-N-Palmitoyl Ethanolamine	0.525165	0.505101	0.721503	0.431947	1.35756	1.16537	-1.88431	-0.691519	-0.68262	-0.817493	-0.630707
7,8-Dihydro-3b,6a-dihydroxy-alpha-ionol 9-[apiosyl-(1->6)-glucoside]	0.640368	0.730005	0.845999	0.901369	1.08989	0.952612	-0.764293	-0.981966	-1.13737	-1.13963	-1.13698

### Sheet: Sub-clusters 2
Express level of sub-clusters metabolites
Metabolites	Dilution X5									Control
	JX5F10	JX5F15	JX5F5	NX5F10	NX5F15	NX5F5	QX5F10	QX5F15	QX5F5	CK1	CK2	CK_1_1	CK_2_2	CK_3_3
Maltose	0.852096	0.774641	1.13901	0.803839	0.989478	0.737962	0.233702	0.292257	0.386001	-0.845825	-1.27746	-1.29963	-1.40325	-1.38282
Maltotetraose	1.03767	0.930242	1.09334	0.853734	0.95517	0.808555	0.296745	-0.642101	0.315917	-0.469359	-1.43052	-1.22173	-1.34613	-1.18153
Alpha-Lactose	0.743867	0.801133	1.1359	0.816687	0.909408	0.684482	0.339292	0.368218	0.528707	-1.2751	-1.36186	-1.22652	-1.25171	-1.2125
Benazeprilat	0.752132	0.766084	0.970511	0.726819	0.867376	0.704789	0.483088	0.483788	0.65422	-1.31873	-1.18113	-1.26798	-1.36238	-1.27859
(±)-Naringenin	0.44161	-0.164892	1.29755	0.846072	1.05223	1.04969	1.05957	-0.58078	0.585233	-1.04191	-1.43119	-1.07108	-1.03867	-1.00343
Sphinganine	0.966388	1.38546	-0.104037	0.357923	-0.374551	-0.090302	1.29384	1.44742	0.49945	-1.01339	-1.27116	-1.02069	-1.05344	-1.02292
N-(1-Deoxy-1-fructosyl)phenylalanine	1.0125	1.30876	1.34095	-0.0628467	-0.313566	0.152899	0.629525	0.841927	0.77692	-1.44496	-1.23498	-0.967114	-1.03086	-1.00915
Caffeic Acid	0.782625	0.0288159	0.6555	1.10094	1.2965	1.23084	-0.280303	0.433859	0.5755	-0.813154	-1.16629	-1.29226	-1.24614	-1.30644
Glycerophosphocholine	0.822918	0.82385	0.604503	0.519136	0.50981	0.355338	0.994805	1.02795	0.692188	-1.42236	-1.27589	-1.20481	-1.22581	-1.22163
3-Galactosyllactose	1.00055	0.904582	1.29849	0.736015	1.05028	1.02426	0.066388	-0.487238	0.0373683	-0.730372	-1.34443	-1.20766	-1.15232	-1.19592
Phytosphingosine	0.735509	0.99198	0.38899	0.996973	0.893253	0.134873	0.661993	1.11646	0.152385	-0.745926	-1.56301	-1.33995	-1.40421	-1.01933
Citrusin D	0.882777	0.77927	1.14126	0.780773	0.901691	0.844385	0.346853	0.198793	0.374728	-1.06439	-1.39585	-1.2501	-1.22141	-1.31877
Sphingosine	0.613399	0.251041	-0.0371822	0.82317	1.29896	-0.395971	1.68176	0.969975	0.23077	-0.599451	-1.25539	-1.19506	-1.24369	-1.14233
Nebularine	0.791247	0.769948	0.723889	0.593794	0.680083	0.586545	0.713835	0.732254	0.835757	-1.01981	-1.32849	-1.39401	-1.36278	-1.32226
D-myo-Inositol-1,5,6-triphosphate	0.872429	1.15009	0.20928	0.152519	0.410652	0.131025	1.35481	0.553287	1.01132	-1.63071	-0.51212	-1.16443	-1.28345	-1.25471
Citric acid	0.487684	0.503241	0.634859	1.31477	1.27304	1.33854	-0.143924	-1.83776	-0.0975463	-0.241603	-1.62137	-0.562772	-0.472893	-0.574275

### Sheet: Sub-clusters 3
Express level of sub-clusters metabolites
Metabolites	Dilution X25									Control
	JX25F10	JX25F15	JX25F5	NX25F10	NX25F15	NX25F5	QX25F10	QX25F15	QX25F5	CK1	CK2	CK_1_1	CK_2_2	CK_3_3
Maesopsin 6-glucoside	0.194941	-0.703633	0.0212649	1.28042	0.925575	0.70924	0.547614	0.758053	0.588063	-1.95389	-2.09725	-0.0297237	-0.14168	-0.0989831
Gentisic acid	0.908724	1.08483	0.352658	1.66938	-0.504614	0.36484	0.710646	0.411248	0.603709	-1.61664	-1.22823	-0.918421	-0.869641	-0.968491
Maltose	0.593557	0.520461	0.712321	0.933326	0.811456	1.41739	0.306151	0.0648275	0.737554	-0.781033	-1.25889	-1.28343	-1.39815	-1.37553
Maltotetraose	0.843554	0.944445	1.19658	0.819193	0.575977	0.716335	0.22902	-0.262522	0.834349	-0.468894	-1.50281	-1.27822	-1.41203	-1.23497
Alpha-Lactose	0.499603	0.343303	0.45365	1.04705	0.908076	1.60187	0.242486	0.0124754	0.859732	-1.20446	-1.30254	-1.14954	-1.17802	-1.13369
Benazeprilat	0.627567	0.590223	0.653946	0.863047	0.706162	1.11703	0.603187	0.410712	0.80605	-1.31538	-1.16725	-1.26075	-1.36237	-1.27216
(±)-Naringenin	0.707593	0.244833	0.526845	1.09249	0.802627	0.842406	0.775288	0.647908	0.692764	-1.20173	-1.53663	-1.22683	-1.19894	-1.16863
Sphinganine	0.00421583	0.355685	0.760793	0.296645	-0.444697	-0.296162	1.89009	1.16991	1.32464	-0.920667	-1.2957	-0.931288	-0.978933	-0.93453
N-(1-Deoxy-1-fructosyl)phenylalanine	1.57198	1.22231	1.14083	0.452806	-0.464505	-0.134454	0.712951	0.470643	0.452183	-1.61314	-1.25252	-0.792468	-0.901956	-0.86466
Caffeic Acid	1.0483	0.84304	0.89991	1.26413	0.687134	0.995832	-0.198539	-0.597551	0.674047	-0.779372	-1.12466	-1.24783	-1.20273	-1.2617
Peonidin 3-O-glucoside	1.07609	0.516217	1.12597	0.845724	0.185115	0.735251	0.805001	0.349626	0.568036	-0.827781	-1.34014	-1.34562	-1.39849	-1.295
Glycerophosphocholine	0.678265	0.672006	0.5326	0.586196	0.752578	0.452567	0.947988	1.02592	0.735814	-1.46059	-1.28378	-1.19798	-1.22332	-1.21827
Succinylacetone	0.813293	-0.0830059	0.108877	1.13493	0.605806	0.242943	0.537302	0.846214	1.2096	-2.25996	-1.4154	-0.655124	-0.608885	-0.476585
Linoleic Acid ethyl ester	0.257598	0.24476	0.0696589	0.137188	0.739298	0.037927	1.71847	1.39185	0.855877	-1.47385	-0.363172	-1.10566	-1.29096	-1.219
Hydroquinone	0.818751	0.957256	0.578652	1.17331	0.26403	0.559122	0.724516	0.442411	0.69604	-1.47121	-0.698362	-1.38699	-1.2687	-1.38883
Phytosphingosine	0.755608	0.594557	0.355367	0.972376	0.551104	0.150475	1.06374	0.849939	0.848948	-0.695363	-1.62493	-1.37116	-1.44427	-1.0064
Myristic acid	0.282747	-0.0766941	0.211142	0.777064	0.4353	0.550336	0.854466	0.798345	0.670891	-0.295195	0.967104	-1.77097	-1.67354	-1.73099
Astragalin	1.1432	-0.32492	1.11141	1.02611	0.658519	1.05895	0.168626	-0.397417	0.744193	-1.30891	-2.03615	-0.602436	-0.697443	-0.54374
Sphingosine	1.54509	0.479256	0.623242	1.2527	-0.096432	-0.107445	1.03321	0.88534	-0.025958	-0.630312	-1.28592	-1.22563	-1.27423	-1.17292
Aconitic acid	0.801746	0.764214	0.738086	1.0471	0.563854	0.683475	0.6197	-0.141437	0.982341	-0.504597	-1.47173	-1.33512	-1.37272	-1.37491
4-[(2-Furanylmethyl)thio]-2-pentanone	0.699753	0.677674	0.306451	0.721108	0.181624	0.227426	1.08707	0.931734	0.904474	-2.34159	-1.14564	-0.725779	-0.77806	-0.74625
Nebularine	0.819124	0.740259	0.59278	0.82417	0.656581	0.523313	0.724342	0.470094	1.02526	-0.973335	-1.32406	-1.39851	-1.36303	-1.31699
D-myo-Inositol-1,5,6-triphosphate	0.310477	0.781156	0.356693	0.347863	-0.044726	0.0885993	1.51592	1.23231	1.06075	-1.60714	-0.45049	-1.125	-1.24806	-1.21835
Citric acid	1.0828	0.939457	0.985995	1.27559	0.724372	0.922034	-0.401848	-0.610285	0.118938	-0.515874	-2.01308	-0.86438	-0.766851	-0.876863
Inositol 1,3,4-trisphosphate	0.430556	0.831499	0.530214	0.359658	0.240045	0.284673	1.24383	1.01872	0.913049	-1.49693	-0.170284	-1.21696	-1.48681	-1.48126
PE(17:1(9Z)/0:0)	0.559467	0.694011	1.49298	0.694588	0.324642	0.995322	-0.0709024	-0.604632	0.416521	0.653934	-0.737195	-1.87168	-1.01302	-1.53403

### Sheet: Sub-clusters 4
Express level of sub-clusters metabolites
Metabolites	Dilution X50									Control
	JX50F10	JX50F15	JX50F5	NX50F10	NX50F15	NX50F5	QX50F10	QX50F15	QX50F5	CK1	CK2	CK_1_1	CK_2_2	CK_3_3
PE(16:0/0:0)	-0.851259	-0.608318	0.714546	1.99726	0.422591	0.394885	0.250697	0.42842	1.49131	-1.60075	-0.212914	-0.666375	-0.881034	-0.879059
Gentisic acid	0.372566	0.867673	1.68675	0.27361	0.959209	0.126304	-0.734307	0.798133	0.973767	-1.60725	-1.18272	-0.844109	-0.790794	-0.898835
Maltose	0.284776	0.942376	0.907399	1.30235	1.03335	0.613325	0.3074	0.26422	0.454086	-0.802834	-1.2596	-1.28305	-1.39271	-1.37109
Maltotetraose	1.25424	0.73783	0.882302	0.597017	0.69262	0.727094	0.212519	0.167996	0.805216	-0.528653	-1.52797	-1.3109	-1.44023	-1.26909
Alpha-Lactose	-0.189583	1.05425	1.00733	1.47476	1.07699	0.605867	0.265211	0.213793	0.355452	-1.18312	-1.27662	-1.13076	-1.15791	-1.11566
Benazeprilat	0.360236	0.936407	0.862821	1.06738	0.903565	0.660655	0.541216	0.503945	0.502829	-1.30685	-1.16156	-1.25326	-1.35293	-1.26446
(±)-Naringenin	0.534152	0.257491	0.919718	0.925045	0.81686	0.907886	0.987339	0.155609	0.742287	-1.18143	-1.53196	-1.2077	-1.17851	-1.14678
Caffeic Acid	0.0855575	0.765104	1.42825	1.28901	1.04647	0.52091	-0.223162	0.476162	0.410159	-0.804236	-1.16115	-1.28846	-1.24184	-1.30279
Peonidin 3-O-glucoside	0.215945	0.258919	0.702406	0.872999	0.413478	1.8546	0.92449	0.0396758	0.520938	-0.811009	-1.24416	-1.24879	-1.29349	-1.206
Glycerophosphocholine	0.671841	0.932762	0.351069	0.45924	0.95798	0.265648	0.981429	0.871361	0.804071	-1.46952	-1.26708	-1.16885	-1.19787	-1.19208
Succinylacetone	-0.0115966	1.11812	0.448748	0.476239	0.451951	0.713337	0.66537	1.32498	0.106593	-2.36391	-1.4272	-0.583974	-0.53269	-0.385955
3-Galactosyllactose	1.23272	0.705477	1.06211	1.00534	1.06847	0.94899	-0.125194	-0.277997	0.0801094	-0.75556	-1.35205	-1.2192	-1.16543	-1.20779
Phytosphingosine	-0.0637316	0.42171	0.273868	0.367259	0.67341	0.664822	1.74102	0.993852	0.611286	-0.474798	-1.62904	-1.31393	-1.40471	-0.861018
Astragalin	0.0622884	-0.5052	1.06422	1.16894	0.209502	1.93746	0.53632	-0.259291	0.563586	-1.18958	-1.81719	-0.579902	-0.661893	-0.529247
Citrusin D	0.376845	0.913535	0.988465	1.33908	1.00965	0.789297	0.197809	0.10263	0.353264	-1.02134	-1.36541	-1.21411	-1.18433	-1.28539
Sphingosine	-0.325068	2.22336	0.332128	0.387548	-0.0233618	0.545152	1.27499	0.453487	0.0854575	-0.281114	-1.23547	-1.1477	-1.21845	-1.07097
Aconitic acid	0.556072	1.10079	0.678295	0.808915	0.849478	0.979507	-0.623879	0.527728	0.883362	-0.46519	-1.40449	-1.27181	-1.30833	-1.31045
4-[(2-Furanylmethyl)thio]-2-pentanone	0.373651	0.674889	0.3989	0.355466	0.547578	0.591961	0.975592	0.909173	0.922151	-2.44297	-1.1479	-0.693237	-0.749851	-0.715405
Nebularine	0.582403	1.1284	0.538412	0.563099	0.736592	0.501391	0.710211	0.873699	0.717506	-0.947523	-1.32262	-1.40224	-1.36429	-1.31505
D-myo-Inositol-1,5,6-triphosphate	0.207198	1.05206	-0.12762	-0.122225	0.785619	-0.000954415	1.43597	1.16526	1.00178	-1.63189	-0.293161	-1.07385	-1.21629	-1.1819
Citric acid	0.870476	1.25485	0.990457	0.926582	1.05856	1.03836	-0.560654	-0.096637	-0.867066	-0.441401	-1.9083	-0.782852	-0.687298	-0.795082
Deoxyguanosine	-0.00665399	1.36288	1.08313	1.52952	1.12935	0.7551	-0.323644	-0.516247	0.173691	-1.07206	-1.03445	-1.02398	-1.03218	-1.02445
Inositol 1,3,4-trisphosphate	0.507071	0.854834	0.168295	0.193435	0.76609	0.28554	1.08671	1.00465	0.934115	-1.50836	-0.0934046	-1.20976	-1.49757	-1.49165
PE(17:1(9Z)/0:0)	0.760435	0.744649	0.0578625	0.279437	0.562897	0.90482	0.65277	0.0427079	0.999682	0.635426	-0.829222	-2.02367	-1.11963	-1.66817
